# A small signaling domain controls PPIP5K phosphatase activity in phosphate homeostasis

**DOI:** 10.1101/2024.09.12.612650

**Authors:** Pierre Raia, Kitaik Lee, Simon M. Bartsch, Felix Rico-Resendiz, Daniela Portugal-Calisto, Oscar Vadas, Vikram Govind Panse, Dorothea Fiedler, Michael Hothorn

**Author notes:** Center for Structural Biology, Center for Cancer Research, National Cancer Institute (NCI), Frederick, MD 21702-1201, U.S.A.

## Abstract

Inositol pyrophosphates (PP-InsPs) are highly phosphorylated nutrient messengers. The final step of their biosynthesis is catalyzed by diphosphoinositol pentakisphosphate kinase (PPIP5K) enzymes, which are conserved among fungi, plants, and animals. PPIP5Ks contain an N-terminal kinase domain that generates the active messenger 1,5-InsP_8_ and a C-terminal phosphatase domain that participates in PP-InsP catabolism. The balance between kinase and phosphatase activities controls the cellular levels and signaling capacity of 1,5-InsP_8_. Here, we present crystal structures of the apo and substrate-bound Vip1 phosphatase domain from S. *cerevisiae* (ScVip1^PD^). ScVip1^PD^ is a phytase-like inositol 1-pyrophosphate phosphatase with two conserved histidine phosphatase catalytic motifs. The enzyme has a strong preference for 1,5-InsP_8_ and is inhibited by inorganic phosphate. ScVip1^PD^ has an α-helical insertion domain stabilized by a structural Zn^2+^ binding site, and a unique GAF signaling domain that exists in an open and closed state, allowing channeling of the 1,5-InsP_8_ substrate to the active site. Mutations that alter the active site, that restrict the movement of the GAF domain or that modify the charge of the substrate channel, significantly inhibit the activity of the yeast enzyme *in vitro*, and the function of the Arabidopsis PPIP5K VIH2 *in planta*. Structural analyses of full-length PPIP5Ks suggest that the kinase and phosphatase are independent enzymatic modules. Taken together, our work reveals the structure, enzymatic mechanism and regulation of eukaryotic PPIP5K phosphatases.
