## Supplementary Table 1 for "A small signaling domain controls PPIP5K phosphatase activity in phosphate homeostasis"

### Sheet: Supplementary Table 1
No	Synthetic fragment	Sequence
1	Wild-type(AtVIH2)	TTTGAAGACTTTACGGGTCTCTCACCATGGAGATGGAAGAAGGAGCAAGTGGTGTTGGTGAGAAGATAAAGATTGGAGTCTGCGTCATGGAAAAGAAGGTTTTCTCAGCTCCCATGGGGGAAATTCTCGACAGACTCCAGTCTTTTGGTGAATTTGAGATCTTACATTTTGGGGATAAAGTTATACTTGAAGATCCAATAGAAAGTTGGCCCATTTGTGATTGCTTGATTGCTTTTCATTCCTCTGGATATCCTCTTGAGAAGGCTCAGGCATATGCTGCTTTAAGAAAGCCATTTTTAGTGAATGAACTTGATCCGCAATATCTTCTTCATGATCGCCGGAAGGTGTATGAGCATCTTGAGATGTATGGCATCCCAGTTCCTAGGTATGCTTGTGTCA…
2	Fragment-AtVIH2-P378V/G500V/G501A	TTTGAAGACTTTACGGGTCTCTCACCGTCAAGCAGAAAGTGAAACTAAAAGTTACAGAGGAAAAACTATTAAACCTAATGTTGAAGTACAATGGTGGAAAGCCAAGAGCTGAAACCAAACTTAAGAGTGCCGTCCAGTTGCAAGATCTATTAGATGCCACAAGAATGTTAGTTCCCCGTACAAGACCAGGTCGTGAAAGTGATAGTGATGCAGAGGACCTTGAACATGCTGAGAAGCTTCGGCAAGTTAAAGCAGTCCTTGAAGAGGGAGGACATTTCTCTGGTATATACAGGAAGGTTCAACTGAAGCCGCTGAAGTGGGTTAAAATACCAAAAAGCGATGGTGATGGCGAAGAAGAAAGACCAGTAGAGGCCCTTATGGTTCTGAAATATGTTGCCA…
3	Fragment-AtVIH2-K379A/K381A/K498A	TTTGAAGACTTTACGGGTCTCTCACCCAGGCAGTGGCACTAAAAGTTACAGAGGAAAAACTATTAAACCTAATGTTGAAGTACAATGGTGGAAAGCCAAGAGCTGAAACCAAACTTAAGAGTGCCGTCCAGTTGCAAGATCTATTAGATGCCACAAGAATGTTAGTTCCCCGTACAAGACCAGGTCGTGAAAGTGATAGTGATGCAGAGGACCTTGAACATGCTGAGAAGCTTCGGCAAGTTAAAGCAGTCCTTGAAGAGGGAGGACATTTCTCTGGTATATACAGGAAGGTTCAACTGAAGCCGCTGAAGTGGGTTAAAATACCAAAAAGCGATGGTGATGGCGAAGAAGAAAGACCAGTAGAGGCCCTTATGGTTCTGGCAAAGGAGAGACCTCTGA…
4	Fragmnet-AtVIH2-E406A/K467A/Q469S/K471A	TTTGAAGACTTTACGGGTCTCTCACCGCAACCAAACTTAAGAGTGCCGTCCAGTTGCAAGATCTATTAGATGCCACAAGAATGTTAGTTCCCCGTACAAGACCAGGTCGTGAAAGTGATAGTGATGCAGAGGACCTTGAACATGCTGAGAAGCTTCGGCAAGTTAAAGCAGTCCTTGAAGAGGGAGGACATTTCTCTGGTATATACAGGGCAGTTTCACTGGCACCGCTGAAGTGGGTTAAAATACCAAAAAGCGATGGTGATGGCGAAGAAGAAAGACCAGTAGAGGCCCTTATGGTTCTGAAATATGGCGGTGTTTTAACACACGCTGGTAGAAAGCAGGCAGAAGAACTTGGTAGATACTTTCGAAACAATATGTATCCAAAGGAGAGACCTCTGA…
5	Fragment-AtVIH2-K383A/K447A/K598A/R722A	TTTGAAGACTTTACGGGTCTCTCACCGCACTAAAAGTTACAGAGGAAAAACTATTAAACCTAATGTTGAAGTACAATGGTGGAAAGCCAAGAGCTGAAACCAAACTTAAGAGTGCCGTCCAGTTGCAAGATCTATTAGATGCCACAAGAATGTTAGTTCCCCGTACAAGACCAGGTCGTGAAAGTGATAGTGATGCAGAGGACCTTGAACATGCTGAGGCACTTCGGCAAGTTAAAGCAGTCCTTGAAGAGGGAGGACATTTCTCTGGTATATACAGGAAGGTTCAACTGAAGCCGCTGAAGTGGGTTAAAATACCAAAAAGCGATGGTGATGGCGAAGAAGAAAGACCAGTAGAGGCCCTTATGGTTCTGAAATATGGCGGTGTTTTAACACACGCTG…
6	Sc-Vip1KD 186-524	ATGGACTACAAGGACGACGATGACAAGGGCGGAATGAAGGTAGGGAAGATTGGGGTATGTGCAATGGATGCAAAAGTCCTTTCAAAGCCAATGAGACACATTTTGAATCGTTTAATTGAACATGGTGAATTTGAAACTGTCATTTTTGGAGATAAGGTGATTCTAGATGAAAGAATAGAGAATTGGCCAACTTGCGACTTTTTGATATCTTTCTTTTCTTCAGGATTTCCCCTAGATAAAGCAATTAAATACGTCAAGTTACGCAAGCCTTTCATTATCAATGATTTAATAATGCAAAAGATTTTGTGGGACAGGAGATTATGTCTACAAGTATTAGAAGCCTACAACGTTCCAACACCTCCTAGACTGGAAATCAGTAGAGATGGTGGTCCCCGTGCC…
7	Sc-Vip1PD 536-1107	ATGGACTACAAGGACGACGATGACAAGGGCGGAATGAAGTGGGTATTCAAAGGACTGGCTATCATTATCCGTCACGCGGACAGAACACCAAAACAGAAATTCAAACATTCATTCACTTCGCCTATTTTTATATCGTTACTAAAAGGTCACAAAGAAGAAGTTGTCATTCGGAATGTAAATGATTTAAAGATTGTTCTTCAGGCCTTAAGAATTGCGTTAGATGAAAAAGCAGGAAATCCAGCTAAAATTAAAGTGTTAGCAAACGCTCTAGAAAAGAAACTGAATTTTCCCGGTACGAAAATACAATTGAAACCGGTTTTAAATAAAGAGAACGAAGTGGAAAAAGTTCAGTTTATTTTGAAATGGGGTGGTGAACCCACTCATTCTGCCAAATATCAG…
8	Sc-Vip1-K558A/K605A/K732A/K817A	TATTCCTAACTCGCTATAGCCTTTTCAGTGTCTTATTCCTTGCTGCTGTTTCGCTGTATATTTATTGTGCTTAGGACTTATTAAATTTCATTAGCAATCTCATCGCGAAATTTTTCTCAAAATTTTTCAGTTAAAAAAAAAAAAGCACGTGCTCAAAAATGTTTTTAGAAAATCATTTATTTAAGATAGGAAAAATGCAATTAATCATTGAATCAATATGTTCACCACTTAAATTACCCACTGAGCATTTCATACAAATTCAAAAGCATCTCGTAGCATATTAATATATTGCAGAAGGTCATGAGTGGGATAAAGAAGGAACCGATTGAATCTGATGAGGTTCCTCAACAAGAGACAAAAAATAACTTACCTAGTGCACCTTCTGAGATGTCACCCCTT…
No	Name	Sequence
1	L1-Universal-VIH2-Fw1	5'-TCC TGA AGA CCT TAC GGG TCT CTC ACC ATG GAG A-3'
2	L1-Universal-AtVIH2-Rv	5'-TCC TGA AGA CGT CAG AGG TCT CTC CTT GCT CCT-3'
3	L1-AtVIH2-K219A/D292A-Rv1	5'-TCC TGA AGA CCT GCG ACA TCA GTT CCT CC-3'
4	L1-AtVIH-K219A/D292A-Fw2	5'-TCC TGA AGA CAC TCG CAG TCT ATA CAG TGG GTC CTG-3'
5	L1-AtVIH2-K219A/D292A-Rv2	5'-TCC TGA AGA CAC GAC TGC ACA AAC ATA TGA ACA GC-3'
6	L1-AtVIH2-K219A/D292A-Fw3	5'-TCC TGA AGA CGT AGT CAA TGG ATG GAG TTT TGT-3'
7	L1-AtVIH2-H741A-Rv1	5'-GGA TGA AGA CCT TTG CTA ACA GGT CGT ACT TG-3'
8	L1-AtVih2-H741A-Fw2	5'-GGA TGA AGA CGA GCA AAT TCC CAT CTC GAT CTA AAA GG-3'
9	L1-AtVIH2-E699A-Rv1	5'-GAC TGA AGA CAG TCC TGC ACT ACC ACA TGG TAA T-3'
10	L1-AtVIH2-E699-Fw2	5'-GAC TGA AGA CCA AGG ATT CCT TCT GAT GTT TGC-3'
11	L1-AtVIH2-C696A-Rv1	5'-CAG TGA AGA CGT ACC TGC TGG TAA TCC AGA AGC-3'
12	L1-AtVIH2-C696A-Fw2	5'-CAG TGA AGA CTG AGG TAG TGA AGG ATT CCT TCT-3'
13	L1-AtVIH2-H505A-H975A-Rv1	5'-ACT GGA AGA CGA TGC TGT TAA AAC ACC GC-3'
14	L1-AtVIH2-H505A-H975A-Fw2	5'-ACT GGA AGA CTC AGC AGC TGG TAG AAA GCA GGC-3'
15	L1-AtVIH2-H505A-H975A-Rv2	5'-ACT GGA AGA CTC GTT GCT TCC CTT AGC AAT GT-3'
16	L1-AtVIH2-H505A-H975A-Fw3	5'-ACT GGA AGA CGT CAA CAC TTC CGA TAA TGG GAC-3'
17	L1-AtVIH2-R372A-H373A-Rv1	5'-ATC GGA AGA CAG GCC TGC TGC AAC AAC AGC A-3'
18	L1-AtVIH2-R372A-H373A-Fw2	5'-ATC GGA AGA CTG AGG CGA TAG AAC TCC CAA G-3'
19	L1-AtVIH2-R376A-Rv1	5'-CTA CGA AGA CGA GTT GCA TCG CCA TGT CG-3'
20	L1-AtVIH2-R376A-Fw2	5'-CTA CGA AGA CGA CAA CTC CCA AGC AGA AAG TG-3'
21	L1-AtVIH2-E882A-Rv1	5'-ACT GGA AGA CGT GAT GCA GAT GTG AAG TAA AGT CG-3'
22	L1-AtVIH2-E882A-Fw2	5'-ACT GGA AGA CCA CAT CGC ATA TTC ATT CGC TCA-3'
23	L1-AtVIH2-P378V/G500V/G501A-Rv1	5'-GGA AGA AGA CTC AGT TCT ATC GCC ATG TCG-3'
24	L1-AtVIH2-P378V/G500V/G501A-Fw2	5'-GGA AGA AGA CTC AAC TGT CAA GCA GAA AGT GAA ACT-3'
25	L1-AtVIH2-P378V/G500V/G501A-Rv2	5'-GGA AGA AGA CTC GGC AAC ATA TTT CAG AAC CA-3'
26	L1-AtVIH2-P378V/G500V/G501A-Fw3	5'-GGA AGA AGA CGA TGC CGT TTT AAC ACA CGC TGG T-3'
27	L1-AtVIH2-K379A/K381A/K498A-Rv1	5'-TCG AGA AGA CAC GGG AGT TCT ATC GCC ATG-3'
28	L1-AtVIH2-K379A/K381A/K498A-Fw2	5'-TCG AGA AGA CGT TCC CGC AGT GGC ACT AAA AGT TAC-3'
29	L1-AtVIH2-K379A/K381A/K498A-Rv2	5'-TCG AGA AGA CGT ATG CCA GAA CCA TAA GGG C-3'
30	L1-AtVIH2-K379A/K381A/K498A-Fw3	5'-TCG AGA AGA CAC GCA TAT GGC GGT GTT TTA ACA C-3'
31	L1-AtVIH2-E406A/K467A/Q469S/K471A-Rv1	5'-CAA GGA AGA CTG TTG CAG CTC TTG GCT TTC CAC-3'
32	L1-AtVIH2-E406A/K467A/Q469S/K471A-Fw2	5'-CAA GGA AGA CGA GCA ACC AAA CTT AAG AGT GC-3'
33	L1-AtVIH2-E406A/K467A/Q469S/K471A-Rv2	5'-CAA GGA AGA CGA ACC TGG ATA CAT ATT GTT TCG AAA GT-3'
34	L1-AtVIH2-E406A/K467A/Q469S/K471A-Fw3	5'-CAA GGA AGA CCA AGG TGA AGG GAC TGG TTT-3'
35	L1-AtVIH2-R722S/D724A/T726A-Rv1	5'-CTA CGA AGA CCT ATT GCA AAG CTG TCT TTT CTT T-3'
36	L1-AtVIH2-R722S/D724A/T726A-Fw2	5'-CTA CGA AGA CTC CAA TCG CAC AGA TTC CGG-3'
37	L1-AtVIH2-K383A/K447A/K598A/R722A-Rv1	5'-TGT GGA AGA CCA GCC ACT TTC TGC TTG GGA GT-3'
38	L1-AtVIH2-K383A/K447A/K598A/R722A-Fw2	5'-TGT GGA AGA CTG TGG CAC TAA AAG TTA CAG AGG AAA-3'
39	L1-AtVIH2-K383A/K447A/K598A/R722A-Rv2	5'-TGT GGA AGA CTG AAT GCG TCT TTT CTT TCA TTG T-3'
40	L1-AtVIH2-K383A/K447A/K598A/R722A-Fw3	5'-TGT GGA AGA CAG CAT TTG ACA TCA CAC AGA TTC CG-3'
41	ScVip1-K414A-Fw	5'-GAA GAT GTG GCG GCT TAT ACG ATT GGT GAG AAC TTT-3'
42	ScVip1-K414A-Rv	5'-CGT ATA AGC CGC CAC ATC TTC GAA ATT ATC GGT ATC-3'
43	ScVip1-D487A-Fw	5'-AGT TAC GTC ATT GCC GTT AAC GGA TTT TCT TTT GTA AAG-3'
44	ScVip1-D487A-Rv	5'-AAA TCC GTT AAC GGC AAT GAC GTA ACT TTT ACC AGA AAC-3'
45	Sc-Vip1-R547A/H548A/R551A-Fw	5'-TCA TTA TCG CTG CCG CGG ACG CAA CAC CAA AAC AGA AAT TCA AAC AT-3'
46	Sc-Vip1-R547A-H548A-R551A-Rv	5'-TTT TGG TGT TGC GTC CGC GGC AGC GAT AAT GAT AGC CAG TCC TTT GAA-3'
47	Sc-Vip1-E991A-Fw	5'-TAC TTC ACC AAA GCA TCC CAT ATT TAC ACT CTA TTG AAT-3'
48	Sc-Vip1-E991A-Rv	5'-GTA AAT ATG GGA TGC TTT GGT GAA GTA CGC AAC ACA AGC-3'
49	Sc-Vip1-H651A-Fw	5'-GGT GAA CCC ACT GCA TCT GCC AAA TAT CAG GCT ACG GAA-3'
50	Sc-Vip1-H651A-Rv	5'-ATA TTT GGC AGA TGC AGT GGG TTC ACC ACC CCA TTT CAA-3'
51	Sc-Vip1-C793A-Fw	5'-CAA ACA AGA TGG GCA ACT TCT GAA GAT CCT AGT TTG TTT-3'
52	Sc-Vip1-C793A-Rv	5'-ATC TTC AGA AGT TGC CCA TCT TGT TTG CAT CGA GTT GAC-3'
53	Sc-Vip1-P553V-Fw	5'-GCG GAC AGA ACA GTC AAA CAG AAA TTC AAA CAT TCA TTC-3'
54	Sc-Vip1-P553V-Rv	5'-GAA TTT CTG TTT GAC TGT TCT GTC CGC GTG ACG GAT AAT-3'
55	Sc-Vip1-G646V-G647A-Fw	5'-ATT TTG AAA TGG GTA GCC GAA CCC ACT CAT TCT GCC AAA TAT-3'
56	Sc-Vip1-G646V-G647A-Rv	5'-ATG AGT GGG TTC GGC TAC CCA TTT CAA AAT AAA CTG AAC TTT-3'
57	Sc-Vip1-K554A-K556A-Fw	5'-AGA ACA CCA GCT CAG GCA TTC AAA CAT TCAT TCA CTT CGC CT-3'
58	Sc-Vip1-K554A-K556A-Rv	5'-ATG TTT GAA TGC CTG AGC TGG TGT TCT GTC CGC GTG ACG GAT-3'
59	Sc-Vip1-K644A-Fw	5'-CAG TTT ATT TTG GCC TGG GGT GGT GAA CCC ACT CAT TCT-3'
60	Sc-Vip1-K644A-Rv	5'-TTC ACC ACC CCA GGC CAA AAT AAA CTG AAC TTT TTC CAC-3'
61	Sc-Vip1- -500Promoter-NotI-Fw	5'-AAA AAA GCG GCC GCA TGT AAA AGG TAG ATC CCA ATG TA-3'
62	Sc-Vip1- +500Terminator-XhoI-Rv	5'-AAA AAA CTC GAG GAT ATA CTA GAA GTT CTC CTC G-3'
