## Supplementary Table 2 for "A small signaling domain controls PPIP5K phosphatase activity in phosphate homeostasis"

### Sheet: Supplementary Table 2
Yeast strains used in this study
No	Strain name	Genotype	Origin
1	BY4741	MATa ura3 his3 leu2 met15 TRP1	Euroscarf
2	vip1∆	MATa ura3 his3 leu2 met15 TRP1 vip1∆::KANMX6 + pRS316-Vip1	This study
3	vip1∆bim1∆	MATa ura3 his3 leu2 met15 TRP1 vip1∆:: KANMX6 bim1∆::natNT2 + pRS316-Vip1	This study
4	vip1∆siw14∆	MATa ura3 his3 leu2 met15 TRP1 vip1∆:: KANMX6 siw14::natNT2 + pRS316-Vip1	This study
Plasmids used in this study
No	Plasmid	Relevant markers	Origin
1	YEP351gal-Vip1KD	GAL1 Vip1 186-524 2µ LEU2 AMP	This study
2	yEP351gal -Vip1KD K414A-D487A	GAL1 Vip1 186-524K414A-D487A 2µ LEU2 AMP	This study
3	yEP351gal -Vip1PD	GAL1 Vip1 536-1107 2µ LEU2 AMP	This study
4	yEP351gal -Vip1PD R547A-H548A-R551A	GAL1 Vip1 536-1107R547A-H548A-R551A 2µ LEU2 AMP	This study
5	pRS315-Vip1	Vip1 CEN LEU2 AMP	This study
6	pRS315-Vip1FL R547A-H548A-R551A	Vip1 R547A-H548A-R551A CEN LEU2 AMP	This study
7	pRS315-Vip1FL E991A	Vip1E991A CEN LEU2 AMP	This study
8	pRS315-Vip1FL K558-K605A-K732A	Vip1K558-K605A-K732A CEN LEU2 AMP	This study
Supplementary Table 2. The Saccharomyces cerevisiae strains and plasmids used in this study.
