## Supplementary Table 3 for "A small signaling domain controls PPIP5K phosphatase activity in phosphate homeostasis"

### Sheet: Supplementary Table 3
No	L2 plasmid	Bacteria strain	Resistance
1	Wild type	DH5alpha	Spectinomycin
2	K219A/D292A	DH5alpha	Spectinomycin
3	R372A/H373A	DH5alpha	Spectinomycin
4	R372A/H373A/R376A	DH5alpha	Spectinomycin
5	R372A/H373A/R376A/E882A	DH5alpha	Spectinomycin
6	H741A	DH5alpha	Spectinomycin
7	C696A	DH5alpha	Spectinomycin
8	E699A	DH5alpha	Spectinomycin
9	H505A/H741A/H975A	DH5alpha	Spectinomycin
10	P378V/G500V/G501A	DH5alpha	Spectinomycin
11	R722S/D724A/T726A	DH5alpha	Spectinomycin
12	K383A/K447A/K598A/R722A	DH5alpha	Spectinomycin
13	K379A/K381A/K498A	DH5alpha	Spectinomycin
14	E406A/K467A/Q469S/KK471A	DH5alpha	Spectinomycin
No	T3 transgenic line	Genetic background	Selection marker
1	Wild type	Col-0	FastRed
2	K219A/D292A	Col-0	FastRed
3	R372A/H373A	Col-0	FastRed
4	R372A/H373A/R376A	Col-0	FastRed
5	R372A/H373A/R376A/E882A	Col-0	FastRed
6	H741A	Col-0	FastRed
7	C696A	Col-0	FastRed
8	E699A	Col-0	FastRed
9	H505A/H741A/H975A	Col-0	FastRed
10	P378V/G500V/G501A	Col-0	FastRed
11	R722S/D724A/T726A	Col-0	FastRed
12	K383A/K447A/K598A/R722A	Col-0	FastRed
13	K379A/K381A/K498A	Col-0	FastRed
	proAtUBI10::AtVIH2::FLAG
